# Postnatal conversion of methylcytosine to hydroxymethylcytosine reconfigures the human neuronal epigenome

**DOI:** 10.64898/2026.02.18.706675

**Authors:** Heng Xu, Jo-Fan Chien, Alexey Kozlenkov, Ramu Vadukapuram, Junhao Li, Yu Wei, Andrew J. Dwork, Chunyu Liu, Stella Dracheva, Eran A. Mukamel

## Abstract

Healthy brain development requires a coordinated process of postnatal cellular maturation throughout the first two decades of life that transforms neuronal morphology, connectivity, physiology, and gene expression. The maturation and stable maintenance of neuron identity is driven, in part, by large-scale reconfiguration of the neuronal DNA methylome. Neurons have uniquely high levels of 5-hydroxy-methyl-cytosine (hmC) compared to other cell types, yet the relative contributions of 5hmC and 5-methyl-cytosine (mC) remain unknown because most experimental assays do not distinguish these marks. We measured mC and hmC using bisulfite- and oxidative-bisulfite sequencing in excitatory and inhibitory neurons, along with mRNA and histone modifications, from the prefrontal cortex of 103 human donors, ranging from 38 days to 77 years of age. Up to half of all CG dinucleotides convert from mC to hmC in a gradual process extending throughout the first decade of life, dramatically reshaping the neuronal methylome. Asymmetric enrichment of hmC on the sense strand of actively transcribed genes increases in a linear, clock-like fashion throughout the lifespan, indicating a mechanistic link between transcription and hmC. We found that sex differences in X-linked DNA methylation in the human brain are primarily driven by hmCG rather than mCG, suggesting an important role for hmC in X-chromosome inactivation (XCI) and escape gene expression. We found key changes in 5hmC at dynamic cis-regulatory elements marked by changing cell type-specific levels of active and repressive histone modifications. Collectively, our findings reveal the dynamic trajectory of hmC in human neurons across the lifespan and highlight the association of DNA hydroxymethylation with transcription, chromatin state, and sex-specific gene regulation.
