## Supplemental Tables 1-12 for "Postnatal conversion of methylcytosine to hydroxymethylcytosine reconfigures the human neuronal epigenome": TableS1_Donor_metadata.xlsx

### Sheet: TableS1_Donor_metadata
Sample ID	Brain Bank	Brain Bank Short	pseudoGUID	Age(years)	Age(days)	Sex	Age group	Race	Disorder	Cause of Death	Brain PH	PMI Hours	RIN	methyl_Glu	methyl_MGE-GABA	RNA_Glu	RNA_MGE-GABA	K27ac_Glu	K27ac_MGE-GABA	K27me3_Glu	K27me3_MGE-GABA	K9me3_Glu	K9me3_MGE-GABA	WGS
Subject000_Maryland_4365	University of Maryland Brain and Tissue Bank(UM-BTB)	Maryland	NDAR_INVEL327WUN	0	11	Male	Infancy	White	Unaffected Control	Prematurity Associated w/ Maternal Eclampsia			8.7	No	No	No	No	Yes	Yes	Yes	Yes	Yes	Yes	No
Subject001_Maryland_4414	University of Maryland Brain and Tissue Bank(UM-BTB)	Maryland	NDAR_INVPT739BKB	0	38	Female	Infancy	White	Sudden Unexpected Death in Infancy Suspected	Sudden Unexpected Infant Death with Co-sleeping	6.62	5	8.2	Yes	Yes	Yes	Yes	Yes	Yes	Yes	Yes	Yes	Yes	Yes
Subject002_Maryland_4411	University of Maryland Brain and Tissue Bank(UM-BTB)	Maryland	NDAR_INVKX149ZT7	0	53	Male	Infancy	White	Unaffected Control	Aspyxia due to co-sleeping	6.01	18	8.4	Yes	Yes	Yes	Yes	Yes	Yes	Yes	Yes	Yes	Yes	Yes
Subject003_Maryland_4413	University of Maryland Brain and Tissue Bank(UM-BTB)	Maryland	NDAR_INVUY856TX8	0	118	Female	Infancy	Black or African-American	Unaffected Control	Complications of Left Ventricular Noncompaction	6.38	21	7.8	Fail QC	Fail QC	No	No	No	No	No	No	No	No	Yes
Subject004_Maryland_390	University of Maryland Brain and Tissue Bank(UM-BTB)	Maryland	NDAR_INVRN797FZJ	0	125	Female	Infancy	White	Unaffected Control	Asphyxia	5.74	18	7.8	Yes	Yes	No	No	Yes	Yes	No	No	No	No	Yes
Subject005_Maryland_4422	University of Maryland Brain and Tissue Bank(UM-BTB)	Maryland	NDAR_INVRF823NWW	0	127	Male	Infancy	White	Unaffected Control	Asphyxia	5.99	18	5.5	Yes	Yes	No	No	No	No	No	No	No	No	Yes
Subject006_Maryland_4428	University of Maryland Brain and Tissue Bank(UM-BTB)	Maryland	NDAR_INVDC033CJ6	0	142	Male	Infancy	White	Sudden Unexpected Death in Infancy Suspected	Undetermined	6.62	13	8	Yes	Yes	Yes	Yes	Yes	Yes	Yes	Yes	Yes	Yes	Yes
Subject007_Maryland_4425	University of Maryland Brain and Tissue Bank(UM-BTB)	Maryland	NDAR_INVLM661FX1	1	8	Male	Early_Childhood	White	Unaffected Control	Drowning	6.15	16	7.4	Yes	Yes	Yes	Yes	No	No	No	No	No	No	Yes
Subject008_Maryland_4321	University of Maryland Brain and Tissue Bank(UM-BTB)	Maryland	NDAR_INVAU359FJD	2	5	Male	Early_Childhood	Black or African-American	Unaffected Control	Accident, Ingestion of drugs	5.9	16	6.9	Fail QC	Yes	Yes	Yes	No	No	No	No	No	No	Yes
Subject009_Maryland_5871	University of Maryland Brain and Tissue Bank(UM-BTB)	Maryland	NDAR_INVZC407PUD	2	29	Male	Early_Childhood	White	Unaffected Control	Drowning	5.42	12	6.4	No	No	Yes	Yes	Yes	Yes	Yes	Yes	Yes	Yes	No
Subject010_Maryland_1275	University of Maryland Brain and Tissue Bank(UM-BTB)	Maryland	NDAR_INV7PYZC5R6	2	58	Female	Early_Childhood	Black or African-American	Unaffected Control	Acute Myocarditis	5.39	21	7.8	Yes	Yes	Yes	Yes	Yes	Yes	Yes	Yes	Yes	Yes	Yes
Subject011_Miami_HCT16HCQA020	University of Miami's Brain Endowment Bank	Miami	NDAR_INVEE104EW9	2	175	Female	Early_Childhood	White	Unaffected Control	Positional asphyxiation	6.15	18.5	8.2	Yes	Yes	Yes	Yes	No	No	No	No	No	No	Yes
Subject012_Maryland_1864	University of Maryland Brain and Tissue Bank(UM-BTB)	Maryland	NDAR_INVPJ429LVR	2	179	Female	Early_Childhood	White	Unaffected Control	Laryngitis & Bronchiolitis assoc with (continued)	5.58	8	7.2	Fail QC	Yes	No	No	No	No	No	No	No	No	Yes
Subject013_Maryland_4369	University of Maryland Brain and Tissue Bank(UM-BTB)	Maryland	NDAR_INVDA435VEF	2	266	Female	Early_Childhood	White	Unaffected Control	Drowning	ND	14	8.2	Yes	Yes	Yes	Yes	Yes	Yes	Yes	Yes	Yes	Yes	Yes
Subject014_Maryland_4379	University of Maryland Brain and Tissue Bank(UM-BTB)	Maryland	NDAR_INVYE790UPY	2	345	Male	Early_Childhood	White	Unaffected Control	Drowning	ND	15	6.6	Yes	Yes	Yes	Yes	Yes	Yes	Yes	Yes	Yes	Fail QC	Yes
Subject015_Miami_HCT17HEIA010	University of Miami's Brain Endowment Bank	Miami	NDAR_INVER757NNF	3	70	Female	Early_Childhood	White	Unaffected Control	Complications of Treatment for Food Asphyxia	6.45	14.2	9.6	Yes	Fail QC	Yes	Yes	No	No	No	No	No	No	Yes
Subject016_Maryland_5976	University of Maryland Brain and Tissue Bank(UM-BTB)	Maryland	NDAR_INVNG385JJA	4	5	Female	Early_Childhood	White	Unaffected Control	Smoke Inhalation	6.13	21	6.2	Yes	Yes	Yes	Yes	Yes	Yes	Yes	Yes	Yes	Yes	Yes
Subject017_Maryland_6032	University of Maryland Brain and Tissue Bank(UM-BTB)	Maryland	NDAR_INVYL469AZJ	4	51	Male	Early_Childhood	White	Unaffected Control	Head & Neck injuries	6.34	25	7	Yes	Yes	Yes	Yes	No	No	No	No	No	No	Yes
Subject018_Maryland_4670	University of Maryland Brain and Tissue Bank(UM-BTB)	Maryland	NDAR_INVFA775RHN	4	238	Male	Early_Childhood	White	Unaffected Control	Commotio Cordis	5.58	17	7.7	Yes	Yes	No	No	No	No	No	No	No	No	Yes
Subject019_Maryland_4332	University of Maryland Brain and Tissue Bank(UM-BTB)	Maryland	NDAR_INVAB806JRU	5	243	Male	Late_Childhood	Black or African-American	Unaffected Control	Pseudomonas Brochopneumonia	5.15	18	7.4	Yes	Yes	Yes	Yes	Yes	Yes	Yes	Yes	Yes	Yes	Yes
Subject020_Maryland_5977	University of Maryland Brain and Tissue Bank(UM-BTB)	Maryland	NDAR_INVXJ686GMQ	6	248	Female	Late_Childhood	White	Unaffected Control	Smoke Inhalation	5.84	22	6.4	Yes	Yes	Yes	Yes	Yes	Yes	Yes	Yes	Yes	Yes	Yes
Subject021_Maryland_5408	University of Maryland Brain and Tissue Bank(UM-BTB)	Maryland	NDAR_INVFM774NEF	6	311	Male	Late_Childhood	Black or African-American	Unaffected Control	Drowning	6.1	16	7.6	Yes	Yes	No	No	No	No	No	No	No	No	Yes
Subject022_Maryland_4337	University of Maryland Brain and Tissue Bank(UM-BTB)	Maryland	NDAR_INVJK059HBK	8	92	Male	Late_Childhood	Black or African-American	Unaffected Control	Blunt Force Neck Injury	6.11	16	8.4	Yes	Yes	Yes	Yes	Yes	Yes	Yes	Fail QC	Yes	Yes	Yes
Subject023_Maryland_5161	University of Maryland Brain and Tissue Bank(UM-BTB)	Maryland	NDAR_INVCD498NYX	10	265	Female	Late_Childhood	Black or African-American	Unaffected Control	Accident, Hanging	5.75	22	8.2	No	No	Yes	Yes	No	No	No	No	No	No	No
Subject024_Maryland_6285	University of Maryland Brain and Tissue Bank(UM-BTB)	Maryland	NDAR_INVDZ018BZW	11	25	Male	Late_Childhood	White		Traumatic arrest/blunt trauma (ped. vs vehicle)	7.02	8	5.5	Yes	Yes	Yes	Yes	No	No	No	No	No	No	Yes
Subject025_Maryland_5387	University of Maryland Brain and Tissue Bank(UM-BTB)	Maryland	NDAR_INVWW509PG9	12	300	Male	Adolescence	White	Unaffected Control	Drowning	6.6	13	7.5	Yes	Yes	Yes	Yes	No	No	Yes	No	Yes	Yes	Yes
Subject026_Maryland_1790	University of Maryland Brain and Tissue Bank(UM-BTB)	Maryland	NDAR_INVEN384LBN	13	255	Male	Adolescence	White	Unaffected Control	Multiple Injuries	5.54	18	8.2	Yes	Yes	No	No	No	No	No	No	No	No	Yes
Subject027_Maryland_4336	University of Maryland Brain and Tissue Bank(UM-BTB)	Maryland	NDAR_INVAY182BYD	13	306	Female	Adolescence	White	Unaffected Control	Traumatic brain injury, acute	7.12	17	6.8	Yes	Yes	No	No	No	No	No	No	No	No	Yes
Subject028_NYSPI_326	Macedonian/New York State Psychiatric Institute Brain Collection	NYSPI	NDAR_INVFG919MGQ	14	0	Female	Adolescence		Unaffected Control	Pedestrian struck by motor vehicle (accident)	6.92	17		Yes	Yes	No	No	No	No	No	No	No	No	Yes
Subject029_Maryland_6007	University of Maryland Brain and Tissue Bank(UM-BTB)	Maryland	NDAR_INVEZ080TFU	14	63	Male	Adolescence	White	Unaffected Control	Anoxic Brain Injury	6	17	5.4	Yes	Yes	Yes	Yes	No	No	No	No	Yes	Yes	Yes
Subject030_Maryland_5309	University of Maryland Brain and Tissue Bank(UM-BTB)	Maryland	NDAR_INVKM288BFP	14	168	Female	Adolescence	White	Unaffected Control	Streptococcal Toxic Shock Syndrome	6.35	8	6.9	No	No	Yes	Yes	Yes	Yes	No	Yes	Yes	Yes	No
Subject031_Maryland_5936	University of Maryland Brain and Tissue Bank(UM-BTB)	Maryland	NDAR_INVPM444RN3	14	244	Female	Adolescence	Black or African-American	Unaffected Control	Status Asthmaticus	6.02	23	6.3	Yes	Yes	Yes	Yes	Yes	Yes	Yes	Yes	Yes	Yes	Yes
Subject032_Maryland_1823	University of Maryland Brain and Tissue Bank(UM-BTB)	Maryland	NDAR_INVM8XHW5FV	15	128	Male	Adolescence	White	Unaffected Control	Multiple Injuries	5.55	18	7	Yes	Yes	Yes	Yes	Yes	Yes	Yes	No	Yes	No	Yes
Subject033_Maryland_5077	University of Maryland Brain and Tissue Bank(UM-BTB)	Maryland	NDAR_INVCV110JA0	16	264	Female	Adolescence	White	Unaffected Control	Multiple Injuries	6.76	13	7.1	Yes	Yes	Yes	Yes	Yes	Yes	Yes	No	Yes	No	Yes
Subject034_Maryland_1105	University of Maryland Brain and Tissue Bank(UM-BTB)	Maryland	NDAR_INVHCYZEM3G	16	341	Male	Adolescence	White	Unaffected Control	Multiple Injuries	5.13	17	9.1	No	No	Yes	Yes	Yes	Yes	Yes	Yes	Yes	No	No
Subject035_Maryland_5446	University of Maryland Brain and Tissue Bank(UM-BTB)	Maryland	NDAR_INVMH031EKH	17	122	Female	Adolescence	Black or African-American	Unaffected Control	Acute Reactive Airway Disease	6.07	18	7	Yes	Yes	Yes	Yes	No	No	No	No	No	No	Yes
Subject036_Maryland_5643	University of Maryland Brain and Tissue Bank(UM-BTB)	Maryland	NDAR_INVHZ552MZE	17	123	Male	Adolescence	Black or African-American	Unaffected Control	Cardiac Arrhythmia due to conduction system	ND	14	7.8	Yes	Yes	Yes	Yes	Fail QC	Fail QC	Fail QC	Fail QC	No	No	Yes
Subject037_Maryland_5184	University of Maryland Brain and Tissue Bank(UM-BTB)	Maryland	NDAR_INVNV748XVB	17	149	Male	Adolescence	White	Unaffected Control	Multiple Injuries	7.49	15	6.3	Yes	Yes	Yes	Yes	No	No	No	No	No	No	Yes
Subject038_Maryland_5401	University of Maryland Brain and Tissue Bank(UM-BTB)	Maryland	NDAR_INVCT356LBK	18	253	Female	Adolescence	White	Unaffected Control	Cardiac Arrhythmia	6.37	22	7.5	Yes	Yes	Yes	Yes	No	No	No	No	No	No	Yes
Subject039_Maryland_4782	University of Maryland Brain and Tissue Bank(UM-BTB)	Maryland	NDAR_INVLM462AAM	18	267	Male	Adolescence	White	Unaffected Control	Head and Chest Injuries	5.4	17	8.3	Yes	Yes	No	No	No	No	No	No	No	No	Yes
Subject040_NYSPI_156	Macedonian/New York State Psychiatric Institute Brain Collection	NYSPI	NDAR_INVYN696DGJ	19	0	Male	Adolescence		Unaffected Control	Drowning (accident)	6.7	19		Yes	Yes	No	No	No	No	No	No	No	No	Yes
Subject041_NYSPI_263	Macedonian/New York State Psychiatric Institute Brain Collection	NYSPI	NDAR_INVMH305AE3	20	0	Female	Adolescence		Schizophrenia	Fall from height (suicide)	6.7	9		Yes	Yes	No	No	No	No	No	No	No	No	Yes
Subject042_MtSinai_198035-1765	MSSM Brain Bank	MtSinai	NDAR_INVKK566AGQ	20	0	Female	Adolescence	White	Unaffected Control	manner of death: natural	5.41	20.8	ND	Yes	Yes	Yes	Fail QC	No	No	No	No	No	No	Yes
Subject043_NYSPI_216	Macedonian/New York State Psychiatric Institute Brain Collection	NYSPI	NDAR_INVHG583RF9	22	0	Male	Early_Adulthood		Unaffected Control	Stabbing (homicide)	6.68	21		Yes	Yes	No	No	No	No	No	No	No	No	Yes
Subject044_NYSPI_310	Macedonian/New York State Psychiatric Institute Brain Collection	NYSPI	NDAR_INVFV194BN6	23	0	Male	Early_Adulthood		Unaffected Control	unknown	6.67	22		Yes	Yes	No	No	No	No	No	No	No	No	Yes
Subject045_NYSPI_251	Macedonian/New York State Psychiatric Institute Brain Collection	NYSPI	NDAR_INVKD353BCM	24	0	Male	Early_Adulthood		Schizophrenia	Asphyxia by hanging (suicide)	6.7	21		Yes	No	No	No	No	No	No	No	No	No	Yes
Subject046_Miami_HCT15HAWA031	University of Miami's Brain Endowment Bank	Miami	NDAR_INVUR783AAU	25	216	Male	Early_Adulthood	Black or African-American	Unaffected Control	Status Asthmaticus; Asthma	6.16	22.5	8.9	Yes	Yes	Yes	Yes	No	No	No	No	No	No	Yes
Subject047_Sepulveda_5918	Human Brain and Spinal Fluid Resource Center (Sepulveda)	Sepulveda	NDAR_INVHY953KEH	30	0	Male	Early_Adulthood	White	Other psychoactive substance abuse, uncomplicated (Investigator Impression)	Undetermined	6.57	20.7	8.6	Yes	Yes	Yes	Yes	No	No	No	No	No	No	No
Subject048_Miami_HCT16HECA028	University of Miami's Brain Endowment Bank	Miami	NDAR_INVLH534JY8	30	279	Male	Early_Adulthood	Black or African-American	Unaffected Control	Hypertensive and Atherosclerotic Cardiovascular Disease	6.58	20.8	8.2	Yes	Yes	Yes	Yes	No	No	No	No	No	No	Yes
Subject049_NYSPI_112	Macedonian/New York State Psychiatric Institute Brain Collection	NYSPI	NDAR_INVCV194AHT	31	0	Female	Early_Adulthood		Schizophrenia	Bolus death, choking with food (accident)	6.275	15		Yes	Yes	No	No	No	No	No	No	No	No	Yes
Subject050_Maryland_4545	University of Maryland Brain and Tissue Bank(UM-BTB)	Maryland	NDAR_INVLX666DCM	31	22	Male	Early_Adulthood	White	Unaffected Control	ASCVD	5.81	13	6.7	No	No	Yes	Yes	Yes	Yes	Yes	Yes	Yes	Yes	No
Subject051_Maryland_4725	University of Maryland Brain and Tissue Bank(UM-BTB)	Maryland	NDAR_INVGW181VR8	32	89	Female	Early_Adulthood	White	Unaffected Control	HASCVD	5.66	17	7.7	No	No	Yes	Yes	No	No	No	No	No	No	No
Subject052_NYSPI_003	Macedonian/New York State Psychiatric Institute Brain Collection	NYSPI	NDAR_INVMX341HAA	33	0	Male	Early_Adulthood		Schizophrenia	Peritonitis (natural)	6.5	15		Yes	Yes	No	No	No	No	No	No	No	No	Yes
Subject053_Maryland_1539	University of Maryland Brain and Tissue Bank(UM-BTB)	Maryland	NDAR_INVPEKRBBF2	33	186	Female	Early_Adulthood	White	Unaffected Control	Multiple Injuries	5.38	23	7.1	No	No	Yes	Yes	Yes	Yes	Yes	Yes	Yes	Yes	No
Subject054_Maryland_1535	University of Maryland Brain and Tissue Bank(UM-BTB)	Maryland	NDAR_INVL7ZNWYLR	34	291	Male	Early_Adulthood	White	Unaffected Control	Abdominal Injuries	5.18	16	7.4	No	No	Yes	No	No	No	No	No	No	No	No
Subject055_NYSPI_255	Macedonian/New York State Psychiatric Institute Brain Collection	NYSPI	NDAR_INVRL306EFM	35	0	Male	Early_Adulthood		Unaffected Control		6.5	10		Yes	Yes	No	No	No	No	No	No	No	No	Yes
Subject056_Maryland_1277	University of Maryland Brain and Tissue Bank(UM-BTB)	Maryland	NDAR_INVEH168AXE	35	27	Male	Early_Adulthood	White	Unaffected Control	ASCVD (Arteriosclerotic Cardiovascular Disease)	5.47	20	8.9	Fail QC	Fail QC	Yes	Yes	No	No	No	No	No	No	Yes
Subject057_Miami_HCT15HBNA032	University of Miami's Brain Endowment Bank	Miami	NDAR_INVMY047MC5	35	257	Male	Early_Adulthood	White	Unaffected Control	Acute Myocardial Infarction; Congestive Heart Failure; Cardiomyopathy; Acute Renal Failure; Morbid Obesity	6.15	23.4	8.8	Yes	Yes	Yes	Fail QC	No	No	No	No	No	No	Yes
Subject058_Maryland_5606	University of Maryland Brain and Tissue Bank(UM-BTB)	Maryland	NDAR_INVFG172YRU	35	318	Female	Early_Adulthood	White	Unaffected Control	Multiple Injuries	5.1	2	7.5	Yes	Yes	Yes	Fail QC	No	No	No	No	No	No	Yes
Subject059_NYSPI_098	Macedonian/New York State Psychiatric Institute Brain Collection	NYSPI	NDAR_INVTH072PBW	36	0	Male	Early_Adulthood		Unaffected Control	Gunshot wound (homicide)	6.9	27		Yes	Yes	No	No	No	No	No	No	No	No	Yes
Subject060_MtSinai_75979	MSSM Brain Bank	MtSinai	NDAR_INVNF988LG2	36	0	Male	Early_Adulthood	Black or African-American	Unaffected Control	Manner of death : Natural	6.4	17.5	8.6	Yes	Yes	No	No	No	No	No	No	No	No	Yes
Subject061_Maryland_5570	University of Maryland Brain and Tissue Bank(UM-BTB)	Maryland	NDAR_INVZN030ECH	37	129	Female	Early_Adulthood	White	Unaffected Control	Asthma	5.1	16	7.7	No	No	Yes	Yes	Yes	Yes	Yes	Yes	Yes	Yes	No
Subject062_Maryland_1133	University of Maryland Brain and Tissue Bank(UM-BTB)	Maryland	NDAR_INV3PAP499A	38	178	Male	Early_Adulthood	White	Unaffected Control	Cocaine intoxication	5.45	9	9.1	Yes	Yes	Yes	Yes	No	No	No	No	No	No	Yes
Subject063_Maryland_1648	University of Maryland Brain and Tissue Bank(UM-BTB)	Maryland	NDAR_INV8BJAURFL	38	289	Female	Early_Adulthood	White	Unaffected Control	Mitral Valve Prolapse	5.71	23	7.6	Fail QC	Yes	Yes	Yes	No	No	No	No	No	No	Yes
Subject064_MtSinai_1241	MSSM Brain Bank	MtSinai	NDAR_INVJD342ELW	39	0	Male	Early_Adulthood	White	Unaffected Control	manner of death: natural	7	20.6	7.9	Yes	Yes	Yes	Yes	No	No	No	No	No	No	Yes
Subject065_Miami_HCTZZNA014	University of Miami's Brain Endowment Bank	Miami	NDAR_INVHD600YH8	39	68	Female	Early_Adulthood	White	Unaffected Control	Cardiac Tamponade; Lg Pericardial Effusion; Congestive Cardiac Failure with Patchy Myofiber Eosinophilia	6.22	21.7	8.7	Yes	Yes	Yes	Yes	No	No	No	No	No	No	Yes
Subject066_Sepulveda_5293	Human Brain and Spinal Fluid Resource Center (Sepulveda)	Sepulveda	NDAR_INVWU026VXV	41	0	Female	Early_Adulthood	White	Unaffected Control	Natural	6.57	11	6.9	Yes	Yes	Yes	Yes	No	No	No	No	No	No	Yes
Subject067_Maryland_1134	University of Maryland Brain and Tissue Bank(UM-BTB)	Maryland	NDAR_INVK7RYW7BN	41	252	Male	Early_Adulthood	White	Unaffected Control	ASCVD (Arteriosclerotic Cardiovascular Disease)	5.89	15	8.9	Yes	Fail QC	Yes	Yes	No	No	No	No	No	No	Yes
Subject068_NYSPI_061	Macedonian/New York State Psychiatric Institute Brain Collection	NYSPI	NDAR_INVUV771FT9	43	0	Male	Early_Adulthood		Unaffected Control		6.5	15		Yes	Yes	No	No	No	No	No	No	No	No	Yes
Subject069_NYSPI_189	Macedonian/New York State Psychiatric Institute Brain Collection	NYSPI	NDAR_INVHT838ECW	43	0	Female	Early_Adulthood		Schizophrenia	Fall from height (suicide)	6.6	6		Yes	Yes	No	No	No	No	No	No	No	No	Yes
Subject070_NYSPI_081	Macedonian/New York State Psychiatric Institute Brain Collection	NYSPI	NDAR_INVLL925HWC	44	0	Male	Early_Adulthood		Schizophrenia		6.2	6		Yes	Yes	No	No	No	No	No	No	No	No	Yes
Subject071_NYSPI_286	Macedonian/New York State Psychiatric Institute Brain Collection	NYSPI	NDAR_INVMY327HWH	44	0	Female	Early_Adulthood		Unaffected Control	Gunshot wound (homicide)	6.52	21		Yes	No	No	No	No	No	No	No	No	No	Yes
Subject072_NYSPI_131	Macedonian/New York State Psychiatric Institute Brain Collection	NYSPI	NDAR_INVAR865BRA	45	0	Male	Early_Adulthood		Unaffected Control		6.3	7		Yes	Yes	No	No	No	No	No	No	No	No	Yes
Subject073_NYSPI_103	Macedonian/New York State Psychiatric Institute Brain Collection	NYSPI	NDAR_INVMX517PBZ	45	0	Female	Early_Adulthood		Schizophrenia		6.2	7		Yes	Yes	No	No	No	No	No	No	No	No	Yes
Subject074_NYSPI_252	Macedonian/New York State Psychiatric Institute Brain Collection	NYSPI	NDAR_INVPR438RWD	46	0	Female	Early_Adulthood		Unaffected Control		6.6	9		Yes	Yes	No	No	No	No	No	No	No	No	Yes
Subject075_NYSPI_100	Macedonian/New York State Psychiatric Institute Brain Collection	NYSPI	NDAR_INVRC789YPB	47	0	Male	Early_Adulthood		Unaffected Control		6.5	19		Yes	Yes	No	No	No	No	No	No	No	No	Yes
Subject076_NYSPI_140	Macedonian/New York State Psychiatric Institute Brain Collection	NYSPI	NDAR_INVWU805WNZ	48	0	Male	Early_Adulthood		Schizophrenia		6.45	6		Yes	Yes	No	No	No	No	No	No	No	No	Yes
Subject077_NYSPI_226	Macedonian/New York State Psychiatric Institute Brain Collection	NYSPI	NDAR_INVRE151CDQ	50	0	Female	Early_Adulthood		Schizophrenia		6.7	6		Yes	Yes	No	No	No	No	No	No	No	No	Yes
Subject078_NYSPI_306	Macedonian/New York State Psychiatric Institute Brain Collection	NYSPI	NDAR_INVKN081EBC	50	0	Male	Early_Adulthood		Schizophrenia	Drowning (suicide)	6.19	42		Yes	Yes	No	No	No	No	No	No	No	No	Yes
Subject079_NYSPI_S03-0019	Macedonian/New York State Psychiatric Institute Brain Collection	NYSPI	NDAR_INVLD766UZE	51	0	Female	Adulthood		Unaffected Control		6.1	11		No	No	No	No	No	No	No	No	No	No	Yes
Subject080_NYSPI_178	Macedonian/New York State Psychiatric Institute Brain Collection	NYSPI	NDAR_INVNV835WLD	51	0	Male	Adulthood		Unaffected Control	Myocardial infarction (natural)	6.3	8		Yes	Yes	No	No	No	No	No	No	No	No	Yes
Subject081_NYSPI_192	Macedonian/New York State Psychiatric Institute Brain Collection	NYSPI	NDAR_INVWN475RLL	51	0	Male	Adulthood		Unaffected Control	Motor vehicle accident with cardiac contusion (accident)	6.62	12		Yes	Yes	No	No	No	No	No	No	No	No	Yes
Subject082_NYSPI_247	Macedonian/New York State Psychiatric Institute Brain Collection	NYSPI	NDAR_INVPK037XJK	51	0	Female	Adulthood		Unaffected Control	Mechanical asphyxia (homicide).	6.123	11		Yes	No	No	No	No	No	No	No	No	No	Yes
Subject083_NYSPI_270	Macedonian/New York State Psychiatric Institute Brain Collection	NYSPI	NDAR_INVHM208LPD	53	0	Male	Adulthood		Schizophrenia		6.3	8		Yes	Yes	No	No	No	No	No	No	No	No	Yes
Subject084_NYSPI_249	Macedonian/New York State Psychiatric Institute Brain Collection	NYSPI	NDAR_INVYP559MDJ	53	0	Male	Adulthood		Unaffected Control		5.9	16		Yes	No	No	No	No	No	No	No	No	No	Yes
Subject085_NYSPI_012	Macedonian/New York State Psychiatric Institute Brain Collection	NYSPI	NDAR_INVPK835NAC	53	0	Male	Adulthood		Schizophrenia	Unknown (natural)	6.43	29		Yes	Yes	No	No	No	No	No	No	No	No	Yes
Subject086_NYSPI_323	Macedonian/New York State Psychiatric Institute Brain Collection	NYSPI	NDAR_INVEZ177UJK	54	0	Female	Adulthood		Schizophrenia	Fall from height (suicide)	6.79	10		Yes	No	No	No	No	No	No	No	No	No	Yes
Subject087_NYSPI_S04-0170	Macedonian/New York State Psychiatric Institute Brain Collection	NYSPI	NDAR_INVLN552EKJ	57	0	Male	Adulthood		Unaffected Control		6.7	19		No	No	No	No	No	No	No	No	No	No	Yes
Subject088_Maryland_5451	University of Maryland Brain and Tissue Bank(UM-BTB)	Maryland	NDAR_INVYW988NYE	57	119	Male	Adulthood	Black or African-American	Unaffected Control	Hypertensive Atherosclerosis Heart Disease	5.84	20	7.9	Fail QC	Fail QC	Yes	Yes	No	No	No	No	No	No	Yes
Subject089_Maryland_1848	University of Maryland Brain and Tissue Bank(UM-BTB)	Maryland	NDAR_INVUTJTGMCK	58	49	Male	Adulthood	Black or African-American	Unaffected Control	HASCVD	6.02	9	7.8	No	No	Yes	Yes	No	No	Yes	Yes	Yes	No	No
Subject090_Maryland_5617	University of Maryland Brain and Tissue Bank(UM-BTB)	Maryland	NDAR_INVCZ256XW3	59	346	Male	Adulthood	White	Unaffected Control	Multiple Injuries	6.42	10	8.3	Fail QC	Fail QC	Yes	Yes	No	No	Yes	No	Yes	Yes	Yes
Subject091_NYSPI_302	Macedonian/New York State Psychiatric Institute Brain Collection	NYSPI	NDAR_INVPJ910DJA	60	0	Female	Adulthood		Schizophrenia		6.27	14		Yes	Yes	No	No	No	No	No	No	No	No	Yes
Subject092_MtSinai_179134-1401	MSSM Brain Bank	MtSinai	NDAR_INVVE253YCE	61	0	Female	Adulthood	White	Unaffected Control	manner of death: suicide	6.31	20.3	6.8	Yes	Yes	Yes	Yes	No	No	No	No	No	No	Yes
Subject093_Sepulveda_3739	Human Brain and Spinal Fluid Resource Center (Sepulveda)	Sepulveda	NDAR_INVXR294AGC	62	0	Female	Adulthood	White	Major depressive disorder, recurrent, unspecified (Investigator Impression) Schizophrenia, unspecified (Investigator Impression) Cerebral infarction, unspecified (Investigator Impression	Natural	6.67	12	6.9	No	No	Fail QC	No	No	No	No	No	No	No	No
Subject094_MtSinai_198034-1435	MSSM Brain Bank	MtSinai	NDAR_INVDW399FJ5	62	0	Male	Adulthood	White	Unaffected Control	manner of death: natural	5.97	23.7	8.1	Yes	Yes	Yes	Yes	No	No	No	No	No	No	Yes
Subject095_Maryland_5326	University of Maryland Brain and Tissue Bank(UM-BTB)	Maryland	NDAR_INVUE496WC8	62	107	Male	Adulthood	White	Unaffected Control	Torso Injuries	6.02	6	7.3	No	No	Yes	Yes	No	No	No	No	No	No	No
Subject096_Sepulveda_5086	Human Brain and Spinal Fluid Resource Center (Sepulveda)	Sepulveda	NDAR_INVEJ595YM5	63	0	Female	Adulthood	White	Multiple sclerosis (Investigator Impression) Quadriplegia, unspecified (Investigator Impression)	Natural	6.5	18.8	7.9	Yes	Yes	Yes	Yes	No	No	No	No	No	No	Yes
Subject097_Miami_HCTZZHA019	University of Miami's Brain Endowment Bank	Miami	NDAR_INVJG534HPR	65	0	Female	Adulthood	White	Unaffected Control	Hypertensive arteriosclerotic cardiovascular disease;Morbid obesity;Respiratory arrest;Suspected Embolus	6.22	19.4	9.1	Yes	Yes	No	No	No	No	No	No	No	No	No
Subject098_Sepulveda_5787	Human Brain and Spinal Fluid Resource Center (Sepulveda)	Sepulveda	NDAR_INVLT312CXP	68	0	Female	Adulthood	White	Unaffected Control	Natural	6.37	15.5	7.8	Yes	Yes	Yes	Yes	No	No	No	No	No	No	Yes
Subject099_Miami_HCT15HBMA007	University of Miami's Brain Endowment Bank	Miami	NDAR_INVCC126YT5	70	166	Male	Adulthood	White	Unaffected Control	Neoplasm of the Liver	6.58	8.7	7.8	Yes	Yes	Yes	Yes	No	No	No	No	No	No	Yes
Subject100_Miami_HCTYPA008	University of Miami's Brain Endowment Bank	Miami	NDAR_INVDE415DCG	75	193	Male	Adulthood	White	Unaffected Control	Coronary Artery Disease; Aortic Valve Replacement; Sleep Apnea	6.21	14.2	9.4	Yes	Yes	Yes	Yes	No	No	No	No	No	No	Yes
Subject101_NYSPI_S07-0126	Macedonian/New York State Psychiatric Institute Brain Collection	NYSPI	NDAR_INVYY976AXZ	76	0	Female	Adulthood		Unaffected Control		6.8	3		No	No	No	No	No	No	No	No	No	No	Yes
Subject102_Sepulveda_5744	Human Brain and Spinal Fluid Resource Center (Sepulveda)	Sepulveda	NDAR_INVUA521XDH	77	0	Male	Adulthood	White	Unaffected Control	Undetermined	6.6	22	9.5	Yes	Fail QC	Yes	Yes	No	No	No	No	No	No	Yes

### Sheet: (OLD)TableS1_Donor_metadata
Donor	Age(years)	Age(days)	Age	Sex	Age group	Disorder	Cause of Death	methyl_Glu	methyl_MGE_GABA	RNA_Glu	RNA_MGE-GABA	H3K27ac_Glu	H3K27ac_MGE_GABA	H3K27me3_Glu	H3K27me3_MGE_GABA	H3K9me3_Glu	H3K9me3_MGE_GABA	WGS
0-1	0	11	0.03	Male	Infancy	Unaffected Control	Prematurity Associated w/ Maternal Eclampsia	No	No	No	No	Yes	Yes	Yes	Yes	Yes	Yes	No
0-2	0	38	0.1	Female	Infancy	Sudden Unexpected Death in Infancy Suspected	Sudden Unexpected Infant Death with Co-sleeping	Yes	Yes	Yes	Yes	Yes	Yes	Yes	Yes	Yes	Yes	Yes
0-3	0	53	0.15	Male	Infancy	Unaffected Control	Aspyxia due to co-sleeping	Yes	Yes	Yes	Yes	Yes	Yes	Yes	Yes	Yes	Yes	Yes
0-4	0	118	0.32	Female	Infancy	Unaffected Control	Complications of Left Ventricular Noncompaction	Fail QC	Fail QC	No	No	No	No	No	No	No	No	Yes
0-5	0	125	0.34	Female	Infancy	Unaffected Control	Asphyxia	Yes	Yes	No	No	Yes	Yes	No	No	No	No	Yes
0-6	0	127	0.35	Male	Infancy	Unaffected Control	Asphyxia	Yes	Yes	No	No	No	No	No	No	No	No	Yes
0-7	0	142	0.39	Male	Infancy	Sudden Unexpected Death in Infancy Suspected	Undetermined	Yes	Yes	Yes	Yes	Yes	Yes	Yes	Yes	Yes	Yes	Yes
1-1	1	8	1.02	Male	Early_Childhood	Unaffected Control	Drowning	Yes	Yes	Yes	Yes	No	No	No	No	No	No	Yes
2-1	2	5	2.01	Male	Early_Childhood	Unaffected Control	Accident, Ingestion of drugs	Fail QC	Yes	Yes	Yes	No	No	No	No	No	No	Yes
2-2	2	29	2.08	Male	Early_Childhood	Unaffected Control	Drowning	No	No	Yes	Yes	Yes	Yes	Yes	Yes	Yes	Yes	No
2-3	2	58	2.16	Female	Early_Childhood	Unaffected Control	Acute Myocarditis	Yes	Yes	Yes	Yes	Yes	Yes	Yes	Yes	Yes	Yes	Yes
2-4	2	175	2.48	Female	Early_Childhood	Unaffected Control	Positional asphyxiation	Yes	Yes	Yes	Yes	No	No	No	No	No	No	Yes
2-5	2	179	2.49	Female	Early_Childhood	Unaffected Control	Laryngitis & Bronchiolitis assoc with (continued)	Fail QC	Yes	No	No	No	No	No	No	No	No	Yes
2-6	2	266	2.73	Female	Early_Childhood	Unaffected Control	Drowning	Yes	Yes	Yes	Yes	Yes	Yes	Yes	Yes	Yes	Yes	Yes
2-7	2	345	2.95	Male	Early_Childhood	Unaffected Control	Drowning	Yes	Yes	Yes	Yes	Yes	Yes	Yes	Yes	Yes	Fail QC	Yes
3-1	3	70	3.19	Female	Early_Childhood	Unaffected Control	Complications of Treatment for Food Asphyxia	Yes	Fail QC	Yes	Yes	No	No	No	No	No	No	Yes
4-1	4	5	4.01	Female	Early_Childhood	Unaffected Control	Smoke Inhalation	Yes	Yes	Yes	Yes	Yes	Yes	Yes	Yes	Yes	Yes	Yes
4-2	4	51	4.14	Male	Early_Childhood	Unaffected Control	Head & Neck injuries	Yes	Yes	Yes	Yes	No	No	No	No	No	No	Yes
4-3	4	238	4.65	Male	Early_Childhood	Unaffected Control	Commotio Cordis	Yes	Yes	No	No	No	No	No	No	No	No	Yes
5-1	5	243	5.67	Male	Late_Childhood	Unaffected Control	Pseudomonas Brochopneumonia	Yes	Yes	Yes	Yes	Yes	Yes	Yes	Yes	Yes	Yes	Yes
6-1	6	248	6.68	Female	Late_Childhood	Unaffected Control	Smoke Inhalation	Yes	Yes	Yes	Yes	Yes	Yes	Yes	Yes	Yes	Yes	Yes
6-2	6	311	6.85	Male	Late_Childhood	Unaffected Control	Drowning	Yes	Yes	No	No	No	No	No	No	No	No	Yes
8-1	8	92	8.25	Male	Late_Childhood	Unaffected Control	Blunt Force Neck Injury	Yes	Yes	Yes	Yes	Yes	Yes	Yes	Fail QC	Yes	Yes	Yes
10-1	10	265	10.73	Female	Late_Childhood	Unaffected Control	Accident, Hanging	No	No	Yes	Yes	No	No	No	No	No	No	No
11-1	11	25	11.07	Male	Late_Childhood		Traumatic arrest/blunt trauma (ped. vs vehicle)	Yes	Yes	Yes	Yes	No	No	No	No	No	No	Yes
12-1	12	300	12.82	Male	Adolescence	Unaffected Control	Drowning	Yes	Yes	Yes	Yes	No	No	Yes	No	Yes	Yes	Yes
13-1	13	255	13.7	Male	Adolescence	Unaffected Control	Multiple Injuries	Yes	Yes	No	No	No	No	No	No	No	No	Yes
13-2	13	306	13.84	Female	Adolescence	Unaffected Control	Traumatic brain injury, acute	Yes	Yes	No	No	No	No	No	No	No	No	Yes
14-1	14	0	14	Female	Adolescence	Unaffected Control	Pedestrian struck by motor vehicle (accident)	Yes	Yes	No	No	No	No	No	No	No	No	Yes
14-2	14	63	14.17	Male	Adolescence	Unaffected Control	Anoxic Brain Injury	Yes	Yes	Yes	Yes	No	No	No	No	Yes	Yes	Yes
14-3	14	168	14.46	Female	Adolescence	Unaffected Control	Streptococcal Toxic Shock Syndrome	No	No	Yes	Yes	Yes	Yes	No	Yes	Yes	Yes	No
14-4	14	244	14.67	Female	Adolescence	Unaffected Control	Status Asthmaticus	Yes	Yes	Yes	Yes	Yes	Yes	Yes	Yes	Yes	Yes	Yes
15-1	15	128	15.35	Male	Adolescence	Unaffected Control	Multiple Injuries	Yes	Yes	Yes	Yes	Yes	Yes	Yes	No	Yes	No	Yes
16-1	16	264	16.72	Female	Adolescence	Unaffected Control	Multiple Injuries	Yes	Yes	Yes	Yes	Yes	Yes	Yes	No	Yes	No	Yes
16-2	16	341	16.93	Male	Adolescence	Unaffected Control	Multiple Injuries	No	No	Yes	Yes	Yes	Yes	Yes	Yes	Yes	No	No
17-1	17	122	17.33	Female	Adolescence	Unaffected Control	Acute Reactive Airway Disease	Yes	Yes	Yes	Yes	Fail QC	Fail QC	Fail QC	Fail QC	No	No	Yes
17-2	17	123	17.34	Male	Adolescence	Unaffected Control	Cardiac Arrhythmia due to conduction system	Yes	Yes	Yes	Yes	No	No	No	No	No	No	Yes
17-3	17	149	17.41	Male	Adolescence	Unaffected Control	Multiple Injuries	Yes	Yes	Yes	Yes	No	No	No	No	No	No	Yes
18-1	18	253	18.69	Female	Adolescence	Unaffected Control	Cardiac Arrhythmia	Yes	Yes	Yes	Yes	No	No	No	No	No	No	Yes
18-2	18	267	18.73	Male	Adolescence	Unaffected Control	Head and Chest Injuries	Yes	Yes	No	No	No	No	No	No	No	No	Yes
19-1	19	0	19	Male	Adolescence	Unaffected Control	Drowning (accident)	Yes	Yes	No	No	No	No	No	No	No	No	Yes
20-1	20	0	20	Female	Adolescence	Schizophrenia	Fall from height (suicide)	Yes	Yes	No	No	No	No	No	No	No	No	Yes
20-2	20	0	20	Female	Adolescence	Unaffected Control	manner of death: natural	Yes	Yes	Yes	Fail QC	No	No	No	No	No	No	Yes
22-1	22	0	22	Male	Early_Adulthood	Unaffected Control	Stabbing (homicide)	Yes	Yes	No	No	No	No	No	No	No	No	Yes
23-1	23	0	23	Male	Early_Adulthood	Unaffected Control	unknown	Yes	Yes	No	No	No	No	No	No	No	No	Yes
24-1	24	0	24	Male	Early_Adulthood	Schizophrenia	Asphyxia by hanging (suicide)	Yes	No	No	No	No	No	No	No	No	No	Yes
25-1	25	216	25.59	Male	Early_Adulthood	Unaffected Control	Status Asthmaticus; Asthma	Yes	Yes	Yes	Yes	No	No	No	No	No	No	Yes
30-1	30	0	30	Male	Early_Adulthood	Other psychoactive substance abuse, uncomplicated (Investigator Impression)	Undetermined	Yes	Yes	Yes	Yes	No	No	No	No	No	No	No
30-2	30	279	30.76	Male	Early_Adulthood	Unaffected Control	Hypertensive and Atherosclerotic Cardiovascular Disease	Yes	Yes	Yes	Yes	No	No	No	No	No	No	Yes
31-1	31	0	31	Female	Early_Adulthood	Schizophrenia	Bolus death, choking with food (accident)	Yes	Yes	No	No	No	No	No	No	No	No	Yes
31-2	31	22	31.06	Male	Early_Adulthood	Unaffected Control	ASCVD	No	No	Yes	Yes	Yes	Yes	Yes	Yes	Yes	Yes	No
32-1	32	89	32.24	Female	Early_Adulthood	Unaffected Control	HASCVD	No	No	Yes	Yes	No	No	No	No	No	No	No
33-1	33	0	33	Male	Early_Adulthood	Schizophrenia	Peritonitis (natural)	Yes	Yes	No	No	No	No	No	No	No	No	Yes
33-2	33	186	33.51	Female	Early_Adulthood	Unaffected Control	Multiple Injuries	No	No	Yes	Yes	Yes	Yes	Yes	Yes	Yes	Yes	No
34-1	34	291	34.8	Male	Early_Adulthood	Unaffected Control	Abdominal Injuries	No	No	Yes	No	No	No	No	No	No	No	No
35-1	35	0	35	Male	Early_Adulthood	Unaffected Control		Yes	Yes	No	No	No	No	No	No	No	No	Yes
35-2	35	27	35.07	Male	Early_Adulthood	Unaffected Control	ASCVD (Arteriosclerotic Cardiovascular Disease)	Fail QC	Fail QC	Yes	Yes	No	No	No	No	No	No	Yes
35-3	35	257	35.7	Male	Early_Adulthood	Unaffected Control	Acute Myocardial Infarction; Congestive Heart Failure; Cardiomyopathy; Acute Renal Failure; Morbid Obesity	Yes	Yes	Yes	Fail QC	No	No	No	No	No	No	Yes
35-4	35	318	35.87	Female	Early_Adulthood	Unaffected Control	Multiple Injuries	Yes	Yes	Yes	Fail QC	No	No	No	No	No	No	Yes
36-1	36	0	36	Male	Early_Adulthood	Unaffected Control	Manner of death : Natural	Yes	Yes	No	No	No	No	No	No	No	No	Yes
36-2	36	0	36	Male	Early_Adulthood	Unaffected Control	Gunshot wound (homicide)	Yes	Yes	No	No	No	No	No	No	No	No	Yes
37-1	37	129	37.35	Female	Early_Adulthood	Unaffected Control	Asthma	No	No	Yes	Yes	Yes	Yes	Yes	Yes	Yes	Yes	No
38-1	38	178	38.49	Male	Early_Adulthood	Unaffected Control	Cocaine intoxication	Yes	Yes	Yes	Yes	No	No	No	No	No	No	Yes
38-2	38	289	38.79	Female	Early_Adulthood	Unaffected Control	Mitral Valve Prolapse	Fail QC	Yes	Yes	Yes	No	No	No	No	No	No	Yes
39-1	39	0	39	Male	Early_Adulthood	Unaffected Control	manner of death: natural	Yes	Yes	Yes	Yes	No	No	No	No	No	No	Yes
39-2	39	68	39.19	Female	Early_Adulthood	Unaffected Control	Cardiac Tamponade; Lg Pericardial Effusion; Congestive Cardiac Failure with Patchy Myofiber Eosinophilia	Yes	Yes	Yes	Yes	No	No	No	No	No	No	Yes
41-1	41	0	41	Female	Early_Adulthood	Unaffected Control	Natural	Yes	Yes	Yes	Yes	No	No	No	No	No	No	Yes
41-2	41	252	41.69	Male	Early_Adulthood	Unaffected Control	ASCVD (Arteriosclerotic Cardiovascular Disease)	Yes	Fail QC	Yes	Yes	No	No	No	No	No	No	Yes
43-1	43	0	43	Male	Early_Adulthood	Unaffected Control		Yes	Yes	No	No	No	No	No	No	No	No	Yes
43-2	43	0	43	Female	Early_Adulthood	Schizophrenia	Fall from height (suicide)	Yes	Yes	No	No	No	No	No	No	No	No	Yes
44-1	44	0	44	Male	Early_Adulthood	Schizophrenia		Yes	Yes	No	No	No	No	No	No	No	No	Yes
44-2	44	0	44	Female	Early_Adulthood	Unaffected Control	Gunshot wound (homicide)	Yes	No	No	No	No	No	No	No	No	No	Yes
45-1	45	0	45	Male	Early_Adulthood	Unaffected Control		Yes	Yes	No	No	No	No	No	No	No	No	Yes
45-2	45	0	45	Female	Early_Adulthood	Schizophrenia		Yes	Yes	No	No	No	No	No	No	No	No	Yes
46-1	46	0	46	Female	Early_Adulthood	Unaffected Control		Yes	Yes	No	No	No	No	No	No	No	No	Yes
47-1	47	0	47	Male	Early_Adulthood	Unaffected Control		Yes	Yes	No	No	No	No	No	No	No	No	Yes
48-1	48	0	48	Male	Early_Adulthood	Schizophrenia		Yes	Yes	No	No	No	No	No	No	No	No	Yes
50-1	50	0	50	Male	Early_Adulthood	Schizophrenia	Drowning (suicide)	Yes	Yes	No	No	No	No	No	No	No	No	Yes
50-2	50	0	50	Female	Early_Adulthood	Schizophrenia		Yes	Yes	No	No	No	No	No	No	No	No	Yes
51-1	51	0	51	Male	Adulthood	Unaffected Control	Myocardial infarction (natural)	Yes	Yes	No	No	No	No	No	No	No	No	Yes
51-2	51	0	51	Male	Adulthood	Unaffected Control	Motor vehicle accident with cardiac contusion (accident)	Yes	Yes	No	No	No	No	No	No	No	No	Yes
51-3	51	0	51	Female	Adulthood	Unaffected Control		No	No	No	No	No	No	No	No	No	No	Yes
51-4	51	0	51	Female	Adulthood	Unaffected Control	Mechanical asphyxia (homicide).	Yes	No	No	No	No	No	No	No	No	No	Yes
53-1	53	0	53	Male	Adulthood	Schizophrenia	Unknown (natural)	Yes	Yes	No	No	No	No	No	No	No	No	Yes
53-2	53	0	53	Male	Adulthood	Unaffected Control		Yes	No	No	No	No	No	No	No	No	No	Yes
53-3	53	0	53	Male	Adulthood	Schizophrenia		Yes	Yes	No	No	No	No	No	No	No	No	Yes
54-1	54	0	54	Female	Adulthood	Schizophrenia	Fall from height (suicide)	Yes	No	No	No	No	No	No	No	No	No	Yes
57-1	57	0	57	Male	Adulthood	Unaffected Control		No	No	No	No	No	No	No	No	No	No	Yes
57-2	57	119	57.33	Male	Adulthood	Unaffected Control	Hypertensive Atherosclerosis Heart Disease	Fail QC	Fail QC	Yes	Yes	No	No	No	No	No	No	Yes
58-1	58	49	58.13	Male	Adulthood	Unaffected Control	HASCVD	No	No	Yes	Yes	No	No	Yes	Yes	Yes	No	No
59-1	59	346	59.95	Male	Adulthood	Unaffected Control	Multiple Injuries	Fail QC	Fail QC	Yes	Yes	No	No	Yes	No	Yes	Yes	Yes
60-1	60	0	60	Female	Adulthood	Schizophrenia		Yes	Yes	No	No	No	No	No	No	No	No	Yes
61-1	61	0	61	Female	Adulthood	Unaffected Control	manner of death: suicide	Yes	Yes	Yes	Yes	No	No	No	No	No	No	Yes
62-1	62	0	62	Female	Adulthood	Major depressive disorder, recurrent, unspecified (Investigator Impression) Schizophrenia, unspecified (Investigator Impression) Cerebral infarction, unspecified (Investigator Impression	Natural	No	No	Fail QC	No	No	No	No	No	No	No	No
62-2	62	0	62	Male	Adulthood	Unaffected Control	manner of death: natural	Yes	Yes	Yes	Yes	No	No	No	No	No	No	Yes
62-3	62	107	62.29	Male	Adulthood	Unaffected Control	Torso Injuries	No	No	Yes	Yes	No	No	No	No	No	No	No
63-1	63	0	63	Female	Adulthood	Multiple sclerosis (Investigator Impression) Quadriplegia, unspecified (Investigator Impression)	Natural	Yes	Yes	Yes	Yes	No	No	No	No	No	No	Yes
65-1	65	0	65	Female	Adulthood	Unaffected Control	Hypertensive arteriosclerotic cardiovascular disease;Morbid obesity;Respiratory arrest;Suspected Embolus	Yes	Yes	No	No	No	No	No	No	No	No	No
68-1	68	0	68	Female	Adulthood	Unaffected Control	Natural	Yes	Yes	Yes	Yes	No	No	No	No	No	No	Yes
70-1	70	166	70.45	Male	Adulthood	Unaffected Control	Neoplasm of the Liver	Yes	Yes	Yes	Yes	No	No	No	No	No	No	Yes
75-1	75	193	75.53	Male	Adulthood	Unaffected Control	Coronary Artery Disease; Aortic Valve Replacement; Sleep Apnea	Yes	Yes	Yes	Yes	No	No	No	No	No	No	Yes
76-1	76	0	76	Female	Adulthood	Unaffected Control		No	No	No	No	No	No	No	No	No	No	Yes
77-1	77	0	77	Male	Adulthood	Unaffected Control	Undetermined	Yes	Fail QC	Yes	Yes	No	No	No	No	No	No	Yes
