## Supplemental Tables 1-12 for "Postnatal conversion of methylcytosine to hydroxymethylcytosine reconfigures the human neuronal epigenome": TableS2_sexDEGs.xlsx

### Sheet: TableS2_sexDEGs
gene_ID	gene_name	chr	log2FoldChange	AveExpr(log2CPM)	P.Value	adj.P.Val	celltype
ENSG00000182378.15	PLCXD1	chrX	-0.743371	4.66186	2.28964e-10	3.34516e-07	GABA
ENSG00000169093.16	ASMTL	chrX	-0.66548	3.83714	5.07466e-09	6.67267e-06	GABA
ENSG00000178605.13	GTPBP6	chrX	-0.614367	5.19387	7.25167e-08	8.66838e-05	GABA
ENSG00000130741.11	EIF2S3	chrX	0.355579	5.55823	9.84772e-08	0.000107906	GABA
ENSG00000215301.11	DDX3X	chrX	0.418184	8.11035	1.30311e-12	2.4478e-09	GABA
ENSG00000147050.16	KDM6A	chrX	0.49396	5.36173	2.19198e-07	0.000221711	GABA
ENSG00000126012.12	KDM5C	chrX	0.498488	7.31216	1.43012e-14	3.76094e-11	GABA
ENSG00000005889.16	ZFX	chrX	0.603027	5.50963	8.42992e-17	3.69483e-13	GABA
ENSG00000130021.15	PUDP	chrX	0.635018	2.92753	4.20852e-12	6.91723e-09	GABA
ENSG00000225470.8	JPX	chrX	0.888293	6.24338	4.00981e-14	8.78749e-11	GABA
ENSG00000286431.1	BX842570.1	chrX	1.65264	1.1892	1.23093e-15	4.04637e-12	GABA
ENSG00000270641.1	TSIX	chrX	4.3681	0.932796	6.22334e-19	4.09154e-15	GABA
ENSG00000229807.12	XIST	chrX	12.8696	4.30693	7.43766e-43	9.77978e-39	GABA
ENSG00000255346.10	NOX5	chr15	-0.918519	2.48104	4.21309e-05	0.0473832	GLU
ENSG00000182378.15	PLCXD1	chrX	-0.871766	4.28939	4.83154e-13	1.30413e-09	GLU
ENSG00000178605.13	GTPBP6	chrX	-0.576372	5.36105	2.48954e-08	4.19985e-05	GLU
ENSG00000169093.16	ASMTL	chrX	-0.510402	4.26789	3.35832e-07	0.000453238	GLU
ENSG00000130741.11	EIF2S3	chrX	0.308845	5.40901	3.35432e-06	0.00411544	GLU
ENSG00000215301.11	DDX3X	chrX	0.411056	7.9515	1.9146e-09	3.69135e-06	GLU
ENSG00000126012.12	KDM5C	chrX	0.493921	7.25345	1.41346e-15	6.35868e-12	GLU
ENSG00000130021.15	PUDP	chrX	0.51884	2.56024	6.51696e-08	9.77255e-05	GLU
ENSG00000005889.16	ZFX	chrX	0.591747	5.42626	4.09221e-15	1.38071e-11	GLU
ENSG00000225470.8	JPX	chrX	0.678059	6.41353	4.19542e-10	9.43691e-07	GLU
ENSG00000270641.1	TSIX	chrX	4.36229	1.10795	5.25927e-21	3.54895e-17	GLU
ENSG00000229807.12	XIST	chrX	12.8468	4.55745	5.27459e-49	7.11859e-45	GLU
